# Pancreatic ductal adenocarcinoma cells employ integrin α6β4 to form hemidesmosomes and regulate cell proliferation

**DOI:** 10.1101/2021.08.19.456969

**Authors:** Jonathan D. Humphries, Junzhe Zha, Jessica Burns, Janet A. Askari, Christopher R. Below, Megan R. Chastney, Matthew C. Jones, Aleksandr Mironov, David Knight, Derek A. O’Reilly, Mark J. Dunne, David R. Garrod, Claus Jorgensen, Martin J. Humphries

## Abstract

Pancreatic ductal adenocarcinoma (PDAC) has a dismal prognosis due to its aggressive progression, late detection and lack of druggable driver mutations, which often combine to result in unsuitability for surgical intervention. Together with activating mutations of the small GTPase KRas, which are found in over 90% of PDAC tumours, a contributory factor for PDAC tumour progression is formation of a rigid extracellular matrix (ECM) and associated desmoplasia. This response leads to aberrant integrin signalling, and accelerated proliferation and invasion. To identify the integrin adhesion systems that operate in PDAC, we analysed a range of pancreatic ductal epithelial cell models using 2D, 3D and organoid culture systems. Proteomic analysis of isolated integrin receptor complexes from human pancreatic ductal epithelial (HPDE) cells predominantly identified integrin α6β4 and hemidesmosome components, rather than classical focal adhesion components. Electron microscopy, together with immunofluorescence, confirmed the formation of hemidesmosomes by HPDE cells, both in 2D and 3D culture systems. Similar results were obtained for the human PDAC cell line, SUIT-2. Analysis of HPDE cell secreted proteins and cell-derived matrices (CDM) demonstrated that HPDE cells secrete a range of laminin subunits and form a hemidesmosome-specific, laminin 332-enriched ECM. Expression of mutant KRas (G12V) did not affect hemidesmosome composition or formation by HPDE cells. Cell-ECM contacts formed by mouse and human PDAC organoids were also assessed by electron microscopy. Organoids generated from both the PDAC KPC mouse model and human patient-derived PDAC tissue displayed features of acinar-ductal cell polarity, and hemidesmosomes were visible proximal to prominent basement membranes. Furthermore, electron microscopy identified hemidesmosomes in normal human pancreas. Depletion of integrin β4 using siRNA reduced cell proliferation in both SUIT-2 and HPDE cells, reduced the number of SUIT-2 cells in S-phase, and induced G1 cell cycle arrest, indicating a requirement for α6β4-mediated adhesion for cell cycle progression and growth. Taken together, these data suggest that laminin-binding adhesion mechanisms in general, and hemidesmosome-mediated adhesion in particular, may be under-appreciated in the context of PDAC.

Proteomic data are available via ProteomeXchange with the identifiers PXD027803, PXD027823 and PXD027827.
