## Supplementary Table 4 for "Pancreatic ductal adenocarcinoma cells employ integrin α6β4 to form hemidesmosomes and regulate cell proliferation"

### Sheet: SuppTable 4 HPDE CDM GO
Supplementary Table 4: H6c7 HPDE Gene Ontology (GO) Analysis (CDM and Secreted Proteins)
Protein identifications from the MS analysis of cell-derived matrix from HPDE cells were submitted to DAVID GO analysis. Significant terms using the GOTERM_CC_DIRECT category are reported. Significance was determined using a cut off of >1 protein per term, with an EASE value < 0.1, a Bonfereoni corrected P value <0.05 and a fold change >2
Catergory	Gene Ontology Term	Count	Genes	Fold Enrichment	Bonferroni corrected P value
GOTERM_CC_DIRECT	GO:0070062~extracellular exosome	435	RPL4, RPL5, RPL30, RNH1, RPL3, TFRC, RPL31, UXS1, ENO1, ENO2, PHB2, ENO3, RPL7, PSMD6, PSMD7, PSMD2, DPYSL2, PSMD3, VPS35, ACOT7, RPL23, RPL22, HSPG2, FLG2, MYL6, BCAM, MTHFD1, PSME1, RPL24, PSME2, RPL27, HPRT1, SHMT2, IQGAP1, ADH5, LDHB, LDHA, PRDX4, S100A16, PDGFC, COX2, S100A14, CHST14, LTA4H, IGHA1, S100A11, GSTM3, JUP, RDX, FN1, ERLIN2, LYZ, HRNR, CS, EHD2, HNRNPM, HNRNPK, EHD4, EIF6, FASN, …	4.31876	4.80238e-198
GOTERM_CC_DIRECT	GO:0016020~membrane	273	RPL4, EIF4A1, RPL5, RPL30, CMAS, RPL32, TFRC, RPL31, EIF4A3, HNRNPU, ENO1, EPRS, RPL8, PHB2, RPL9, ACTB, RPL6, RPL7, RPS15, RPS14, RPS17, RPS16, PSMD7, RPS19, RPL18A, RPS18, PPP2R1A, PSMD2, DPYSL2, PSMD3, RPL36, RPL35, RPS11, RPS13, DDX18, RPL21, RPL23, KRT2, KRT1, MOGS, HLA-A, ACSL3, KRT5, KRT9, MYL6, MTHFD1, RPL24, PSME2, RPL27, VDAC1, PFN1, EZR, ATP6V0D1, RPN2, DHX9, PRKDC, IGSF1, RPN1, LDHB, …	3.46314	1.64728e-82
GOTERM_CC_DIRECT	GO:0005829~cytosol	321	EIF4A2, RPL4, EIF4A1, RPL5, RPL30, CMAS, RPL3, RPL32, RPL31, EIF4A3, ENO1, EPRS, ENO2, RPL8, ENO3, RPL9, ACTB, RPL6, RPL7, RPS15, RPS14, RPS17, PSMD6, RPS16, PSMD7, RPS19, SNRPD2, RPL18A, RPS18, PPP2R1A, SNRPD1, PSMD2, DPYSL2, PSMD3, DPYSL3, RPL36, RPL35, RPL38, CPNE3, VPS35, SNRPD3, ATP6V1E1, RPS11, RPS13, ACOT7, RPL21, CSNK2A1, ACTN1, RPL23, RPL22, KRT5, MYL6, SFRP1, MTHFD1, PPA1, PSME1, RPL24,…	2.70241	1.95099e-72
GOTERM_CC_DIRECT	GO:0031012~extracellular matrix	104	EIF4A1, RPL30, TNC, HNRNPU, PLAT, CLU, RPL9, RPS14, RPS17, RPS16, RPS19, RPS18, CFL1, RPS11, RPS13, RPS7, RPS5, RPL23, RPL22, KRT1, HSPG2, SFRP1, MYL6, COL4A2, COL4A1, COL8A1, RPL27, PRKDC, RPN1, HTRA1, ATP5O, NID1, FBLN2, HSP90B1, ATP5B, APOE, HSPA9, HSPA8, JUP, HSPA5, TFPI2, FN1, EEF2, CCT6A, HNRNPM, RPS25, HIST1H4A, HNRNPK, TGFBI, LGALS3BP, TINAGL1, CLTC, HSPB1, LAMC1, CYR61, RPS4X, ADAMTSL4, …	9.80555	2.4453e-71
GOTERM_CC_DIRECT	GO:0005925~focal adhesion	114	RPL4, RPL5, RPL30, RPL3, RPL31, TNC, RPL10A, RPL8, RPL9, ACTB, RPL6, RPL7, RPS15, PPP1CB, RPS14, RPS17, RPS16, RPS19, RPS18, PLAU, CDH1, CFL1, CAPN2, RPL38, CPNE3, CAPN1, RPS11, RPS13, PDIA3, RPS9, RPS7, RPS8, RPS5, ACTN1, RPL23, RPL22, ACTN4, HSPG2, RPL27, LAP3, EZR, PFN1, TLN1, PPIA, VCL, EPHA2, CD151, IQGAP1, HSP90B1, CORO1C, EPB41L5, PCBP2, HSPA9, HSPA8, JUP, HSPA5, CAV1, RDX, MSN, HNRNPK, AR…	8.13689	1.19181e-68
GOTERM_CC_DIRECT	GO:0005840~ribosome	68	RPL4, RPL5, RPL30, RPL3, RPL32, RPL31, RPLP0, RPL10A, RPL8, RPL9, RPL6, RPL7, RPS4X, RPS15, RPS14, RPL7A, RPS17, RPS16, RPS19, RPL18A, RPS18, RPL36, RPLP2, RPL35, RPL38, RPS11, RPS13, RPS9, RPL21, RPS7, RPS8, RPL23, RPL22, RPS6, MRPS21, RPL13A, RPS3A, RPL7L1, RPL37A, CANX, RPL24, RPL27, RPL10, RPL11, RPL36A, RRBP1, MRPL11, RPS15A, RPS3, RPL14, RPL13, RPS2, RPL15, RPS27A, RPL18, RPL19, RPL35A, RPL…	11.4322	2.55482e-50
GOTERM_CC_DIRECT	GO:0043209~myelin sheath	61	GPI, SLC25A3, WDR1, CLTC, GDI2, ENO2, ACTB, TUBA1B, ACTR1A, UCHL1, TUBA1A, DPYSL2, PHGDH, YWHAG, CCT3, NSF, PDIA3, CCT2, HSP90AA1, PDCD6IP, PGAM1, NME2, SEPT2, TUFM, PKM, TCP1, CANX, EEF1A2, ATP6V1B2, FSCN1, NDUFS3, VDAC2, VDAC1, EZR, SLC25A5, ARF6, ATP6V1A, VCP, STXBP1, ATP5A1, ATP1A1, PHB, HSPD1, LDHB, ATP5B, RPS27A, CCT5, HSPA9, HSPA8, MDH1, HSPA5, MDH2, RDX, IMMT, MSN, HSPA2, TUBB4B, TUBB4A, …	11.2	3.94012e-44
GOTERM_CC_DIRECT	GO:0005913~cell-cell adherens junction	79	DDX3X, HSP90AB1, CTNND1, OLA1, ENO1, RPL6, SEPT9, RPL7A, ATIC, CDH3, CAPZB, CDH1, RARS, RUVBL1, RACK1, FLOT1, FLOT2, CLIC1, ANXA1, ANXA2, YWHAZ, SEPT2, EEF1G, PKM, EEF1D, NUMB, FSCN1, RPL24, MYH9, ITGA6, PKP3, EZR, TLN1, PFN1, ALDOA, VCL, EPHA2, PLEC, LRRC59, RAB1A, AHNAK, USO1, SLC3A2, IQGAP1, EGFR, RTN4, LDHA, HIST1H3A, PCBP1, RPL14, FLNA, RPS2, CCT8, RPL15, S100A11, NOP56, PTPN1, HSPA8, JUP, H…	6.82582	5.75862e-40
GOTERM_CC_DIRECT	GO:0022625~cytosolic large ribosomal subunit	40	RPL4, RPL5, RPL30, RPL3, RPL32, RPL10, RPL31, RPL12, RPLP0, RPL11, RPL36A, RPL10A, RPL8, RPL9, RPL6, RPL7, RPL7A, RPL18A, RPL36, RPL14, RPL35, RPLP2, RPL13, RPL38, RPL15, RPL18, RPL17, RPL19, RPL21, RPL23, RPL22, RPL35A, RPL13A, RPL23A, RSL1D1, RPL27A, RPL7L1, RPL37A, RPL24, RPL27	16.4165	3.88069e-36
GOTERM_CC_DIRECT	GO:0030529~intracellular ribonucleoprotein complex	48	RPL4, RPL5, DHX9, MVP, DDX1, RPLP0, EIF4A3, HNRNPU, HNRNPR, YBX1, IQGAP1, EPRS, ACTB, RPL7, RPS4X, SYNCRIP, XPO1, SNRPD1, PCBP1, PCBP2, RPS3, HSPA8, NPM1, RPS9, HNRNPA3, SSB, RPS7, CSNK1A1, RPS8, RPS5, PABPC4, RPL22, RPS6, RPL13A, RPS3A, ACTN4, EEF2, ILF2, LRPPRC, HNRNPM, HNRNPK, NCL, RPL27, PABPC1, HNRNPC, SNRNP200, HNRNPA1L2, GAPDH	9.84992	5.0921e-31
GOTERM_CC_DIRECT	GO:0022627~cytosolic small ribosomal subunit	28	DDX3X, RPS15, RPS4X, RPS14, RPS17, RPS15A, RPS16, RPS19, RPS18, RPS3, RPS2, RPS27A, RPS11, RPS13, RPS9, RPS7, RPS8, RPS5, RPS6, RPSA, RPS3A, RPS26, RPS25, RPS27, RPS29, FAU, RPS24, RPS23	16.2797	3.36082e-24
GOTERM_CC_DIRECT	GO:0015935~small ribosomal subunit	19	RPS9, RPS5, MRPS12, RPS6, RPSA, RPS15, RPS4X, RPS26, RPS25, RPS16, RPS18, RPS29, RPS3, RACK1, RPS2, FAU, RPS27A, RPS24, RPS23	19.639	1.50017e-17
GOTERM_CC_DIRECT	GO:0042470~melanosome	31	RAB1A, TMED10, RAB5C, HSP90AB1, AHCY, TFRC, RPN1, CLTC, SLC2A1, SLC3A2, ATP1A1, HSP90B1, LAMP1, FLOT1, STOM, RAC1, RAB2A, PDIA3, HSPA8, HSP90AA1, PDCD6IP, HSPA5, ANXA2, RAB27A, PDIA6, YWHAZ, FASN, CANX, ATP6V1B2, P4HB, RAN	8.56586	4.45365e-17
GOTERM_CC_DIRECT	GO:0005730~nucleolus	87	RPL4, RPL5, SLC25A3, RPL3, OLA1, NAT10, HNRNPR, CTSV, RPL10A, RPL8, RPL9, IPO5, RPL7, PPP1CB, FBL, RPS14, PTBP1, RPL7A, XPO1, RPS19, DHX15, RPL36, RPL35, RRP12, RPS11, RPS13, DDX18, RPS9, RPL21, RPS7, RPL23, RPS6, DDX56, RPL13A, RPS3A, ILF2, SEPT2, GNL3, FTSJ3, EEF1A1, EEF1D, RPL7L1, NCL, TOP1, EZR, PAFAH1B2, DDX27, PRKDC, DHX9, RPL12, USO1, RPL11, DDX21, NOC4L, NOL6, SRP72, S100A16, RPS3, FLNA, …	2.83315	1.02492e-15
GOTERM_CC_DIRECT	GO:0005615~extracellular space	104	TFRC, TNC, PLAT, ENO1, ENO2, CLU, ENO3, ACTB, PLAU, DPYSL3, CFL1, LIPG, AMY1A, KRT2, ACTN1, KRT1, KRT78, ACTN4, HSPG2, KRT9, EEF1A1, SFRP1, CD109, EZR, PPIA, HIST1H2BD, COPA, HTRA1, PRDX4, PDGFC, APOE, IGHA1, S100A11, WNT4, HSPA8, WNT10A, ZG16B, RDX, FN1, MSN, LYZ, BMP1, PIP, GNB2, ALB, TGFBI, LGALS3BP, GPI, PIGR, TINAGL1, AKR1B1, HSPB1, PCSK9, LAMC2, LAMC1, CTSV, RNPEP, TIMP3, QSOX1, CLIC1, C3OR…	2.15475	6.40821e-11
GOTERM_CC_DIRECT	GO:0005604~basement membrane	22	COL17A1, LAMA5, CD151, ANXA2, DST, LAMB2, LAMA1, LAMA3, TNC, LAMB1, RPSA, LAMC1, NID1, THBS2, NPNT, HSPG2, COL4A1, COL7A1, TIMP3, ITGA6, TGFBI, MATN2	7.77188	1.96176e-10
GOTERM_CC_DIRECT	GO:0005882~intermediate filament	24	DSP, KRT4, JUP, DST, KRT2, KRT8, KRT13, NME2, KRT7, KRT5, KRT10, KRT76, KRT75, KRT9, KRT19, KRT18, KRT17, KRT16, KRT15, LMNA, KRT14, PKP1, VIM, KRT6A	5.92739	6.23728e-09
GOTERM_CC_DIRECT	GO:0005739~mitochondrion	98	NDUFA13, MTCH2, UXS1, RAB3D, COMT, PHB2, CLU, NARS, RPS14, LACTB, PPP2R1A, DPYSL2, VPS35, CAPN1, ATP6V1E1, AP2M1, ACOT7, KRT5, ATAD3A, TUFM, MTHFD1, VDAC3, VDAC2, VDAC1, LAP3, ALDH7A1, ATP6V1A, SHMT2, STXBP1, MGST1, PHB, ATP5O, ADH5, LDHB, ATP5B, PRDX4, COX2, HSPA9, TRAP1, NOP14, HSPA5, GOT1, IDH1, HSPA2, CS, QDPR, FASN, ACO1, SFXN1, UBA1, SLC25A3, HSP90AB1, MRPS12, CLTC, HK1, GMPPB, ATIC, YWHAQ,…	2.05484	6.25713e-09
GOTERM_CC_DIRECT	GO:0036464~cytoplasmic ribonucleoprotein granule	13	DHX9, TUBB, RPS6, RPLP0, HNRNPU, IQGAP1, RPL6, ACTB, RPS4X, TUBA1A, NCL, PABPC1, RAC1	14.5122	8.10532e-09
GOTERM_CC_DIRECT	GO:0071944~cell periphery	14	RDX, NME2, MSN, NID1, PHB2, RHOA, KRT19, MYO1B, KRT18, KRT17, TUBB3, KRT14, EPPK1, EZR	10.0183	2.88952e-07
GOTERM_CC_DIRECT	GO:0071013~catalytic step 2 spliceosome	20	HNRNPA3, EIF4A3, SRSF1, HNRNPU, HNRNPR, MAGOHB, PRPF19, PRPF8, SYNCRIP, HNRNPM, HNRNPK, SNRPD2, SNRPD1, HNRNPH1, SNRPE, PABPC1, SNRPD3, HNRNPC, SNRNP200, SF3B1	6.06698	3.03186e-07
GOTERM_CC_DIRECT	GO:1903561~extracellular vesicle	15	CBR1, PDCD6IP, TFRC, CLTC, ATP1A1, TUBB4B, FBLN2, GNAI2, PKM, GNB1, CD9, MGAT1, APOE, MFGE8, VCL	8.37243	8.3764e-07
GOTERM_CC_DIRECT	GO:0048471~perinuclear region of cytoplasm	55	EIF4A2, ARF3, TFRC, AKR1B1, ATP2A2, PCSK9, LAMC2, CLU, SEPT9, LAMP1, CDH1, RACK1, FLOT2, DNM1L, CLIC1, HSP90AA1, ANXA2, ANXA4, RPS6, NME2, ACSL3, ACTN4, CKAP4, SEPT2, MCM3, EZR, GAPDH, ARF5, PAFAH1B1, VCP, MVP, USO1, EGFR, HSP90B1, LMNA, FLNA, STOM, S100A14, STAT1, CAV1, MSN, LAMB1, LRPPRC, HRNR, EHD2, MYO1B, KRT18, EHD4, RAB14, GNB2, FAT1, GNAS, SEC24D, COPS8, HSPA1B	2.47173	9.54038e-07
GOTERM_CC_DIRECT	GO:0022624~proteasome accessory complex	10	PSMD6, PSMD12, PSMC5, PSMD11, PSMC6, PSMC3, PSMD13, PSMD2, PSMC2, PSMD3	16.4165	1.02585e-06
GOTERM_CC_DIRECT	GO:0000502~proteasome complex	15	PSMD12, VCP, PSMD11, PSMD13, HSPB1, PSMD6, PSMC5, PSMC6, PSMD7, PSMC3, PSMD2, PSMC2, PSMD3, PSME1, PSME2	6.97703	1.11276e-05
GOTERM_CC_DIRECT	GO:0044297~cell body	15	CCT3, CCT2, TUBB, RPS6, COMT, GNAI2, ACTA2, GNB2, TCP1, DPYSL3, GNB1, CCT8, EZR, CCT7, CCT5	6.64479	2.17192e-05
GOTERM_CC_DIRECT	GO:0030056~hemidesmosome	7	COL17A1, JUP, DST, ITGB4, ITGA6, EPPK1, PLEC	24.4196	3.23938e-05
GOTERM_CC_DIRECT	GO:0030057~desmosome	10	DSP, JUP, PERP, DSG1, PKP1, UBA1, DSG2, PKP3, DSG3, DSC3	11.6284	4.40454e-05
GOTERM_CC_DIRECT	GO:0072562~blood microparticle	22	LGALS3BP, HSPA8, GSN, TFRC, KRT1, SLC2A1, FN1, MSN, HSPA2, CLU, YWHAZ, ACTB, PSMC5, IGKC, ALB, STOM, ANGPTL4, APOE, PFN1, IGHA1, CLIC1, HSPA1B	4.03933	6.88841e-05
GOTERM_CC_DIRECT	GO:0005832~chaperonin-containing T-complex	7	CCT3, CCT6A, CCT2, TCP1, CCT8, CCT7, CCT5	21.7063	9.42285e-05
GOTERM_CC_DIRECT	GO:0005783~endoplasmic reticulum	61	ERO1A, TECR, ATP2A2, PCSK9, HNRNPR, PLOD1, CLU, SYNCRIP, NSDHL, CAPN2, DNM1L, PDIA3, TMED9, SSR4, MOGS, ACSL3, HLA-A, PDIA6, CKAP4, DDOST, EEF1G, HADHB, DPM1, EEF1D, PXDN, CANX, LRRC59, VCP, TMED10, RPN2, RPL10, USO1, SEMA3B, MGST1, RRBP1, ATP1A1, THBS1, RTN4, HSP90B1, SRP72, MLEC, STOM, APOE, MEST, FDFT1, PTPN1, HSPA5, CAV1, ERLIN2, SRP68, TOR1B, ASS1, SULF2, ARCN1, EHD4, ALB, SRPRA, HYOU1, ACO1…	2.05603	9.552e-05
GOTERM_CC_DIRECT	GO:0015629~actin cytoskeleton	26	STOML2, AHNAK, IQGAP1, CORO1C, SEPT9, CAPZB, CDH1, CFL1, FLNA, PGM1, ACTR3, ACTR2, GSN, JUP, DST, ACTN4, SEPT2, ACTA2, ARPC2, ARPC3, FSCN1, MYH9, LCP1, EZR, ALDOA, VCL	3.32849	0.000178406
GOTERM_CC_DIRECT	GO:0019013~viral nucleocapsid	10	SYNCRIP, HNRNPM, HNRNPA3, HNRNPK, AHNAK, SNRPD1, HNRNPR, HNRNPC, SNRNP200, HNRNPA1L2	9.96718	0.000204596
GOTERM_CC_DIRECT	GO:0033290~eukaryotic 48S preinitiation complex	8	EIF3M, EIF3L, EIF3I, EIF3E, EIF3F, EIF2S1, EIF3A, EIF3B	14.8843	0.000218366
GOTERM_CC_DIRECT	GO:0042645~mitochondrial nucleoid	12	HSPA9, HADHB, LRRC59, HADHA, ATP5B, SHMT2, VDAC2, VDAC1, SLC25A5, ATAD3A, LRPPRC, TUFM	7.44216	0.000227019
GOTERM_CC_DIRECT	GO:0045095~keratin filament	17	KRT4, CSNK1A1, KRT2, KRT1, KRT8, KRT13, KRT7, KRT78, KRT5, KRT76, KRT75, FAM83H, KRT18, KRT14, EPPK1, KRT6B, KRT6A	4.74438	0.000296241
GOTERM_CC_DIRECT	GO:0005911~cell-cell junction	22	ACTR3, COL17A1, ANXA2, JUP, WDR1, ACTN1, CTNND1, KRT8, SLC2A1, ACTN4, IQGAP1, RAP1B, FSCN1, FLOT1, FAT1, DSG1, FLNA, DSG2, PKP3, TLN1, VCL, DSC3	3.56964	0.000563556
GOTERM_CC_DIRECT	GO:0005852~eukaryotic translation initiation factor 3 complex	8	EIF3M, DDX3X, EIF3L, EIF3I, EIF3E, EIF3F, EIF3A, EIF3B	13.1332	0.000619728
GOTERM_CC_DIRECT	GO:0005903~brush border	13	ACTR3, ACTN1, ACTN4, MYO1B, MYL6, MYO1C, CAPZB, MYH9, EZR, DNM1L, CLIC1, VCL, PLEC	6.04676	0.000691472
GOTERM_CC_DIRECT	GO:0031982~vesicle	18	ANXA1, ANXA2, AHNAK, GSTP1, GDI2, MSN, RHOA, CORO1C, TUBA1C, MYL6, PKM, GNB2, CFL1, FLOT2, STOM, EZR, GAPDH, CLIC1	3.92458	0.00191115
GOTERM_CC_DIRECT	GO:0005856~cytoskeleton	33	STOML2, MVP, HSPB1, ACTB, FAM83H, EPB41L5, EPB41L4B, CAPZB, DPYSL2, MAPK1, STOM, CCT3, DSP, JUP, DST, TUBB, KRT1, RDX, MSN, TUBB4B, RHOA, LRPPRC, CKAP4, KRT16, FSCN1, EPPK1, ALDOC, VIM, EZR, PFN1, VCL, PLEC, PFN2	2.48239	0.00259482
GOTERM_CC_DIRECT	GO:0045121~membrane raft	23	STOML2, ANXA2, AHNAK, CAV1, GNAI3, ERLIN2, IQGAP1, EEF2, EGFR, HSPD1, GNAI2, HK1, RAP1B, LDHB, MYO1C, GPC1, FLOT1, PGK1, CAPN2, STOM, VDAC2, VDAC1, VCL	3.11595	0.00296644
GOTERM_CC_DIRECT	GO:0005788~endoplasmic reticulum lumen	22	PDIA3, ERO1A, COL17A1, HSPA5, WNT7A, TOR1B, THBS1, PDIA6, HSP90B1, COL4A2, TMEM43, COL4A1, ADAMTSL4, COL7A1, PDGFC, ESD, CANX, COL4A6, COL8A1, HYOU1, P4HB, WNT4	3.19781	0.00333388
GOTERM_CC_DIRECT	GO:0002199~zona pellucida receptor complex	6	CCT3, CCT2, TCP1, CCT8, CCT7, CCT5	18.6054	0.00386495
GOTERM_CC_DIRECT	GO:0016282~eukaryotic 43S preinitiation complex	7	EIF3M, EIF3L, EIF3I, EIF3E, EIF3F, EIF3A, EIF3B	13.0238	0.00465762
GOTERM_CC_DIRECT	GO:0001726~ruffle	14	ANXA2, ACTN1, RDX, NME2, IQGAP1, FSCN1, ATP6V1B2, GNAS, MYH9, LCP1, EZR, TLN1, S100A11, ARF6	4.34126	0.010871
GOTERM_CC_DIRECT	GO:0005811~lipid particle	12	RAP1B, TRAP1, VCP, NSDHL, RAB5C, ANXA2, CAV1, ACSL3, PRPF19, GAPDH, CKAP4, RAB7A	5.0742	0.0120705
GOTERM_CC_DIRECT	GO:0005838~proteasome regulatory particle	6	PSMD6, PSMD12, PSMC5, PSMD7, PSMD13, PSMD2	15.2226	0.0132851
GOTERM_CC_DIRECT	GO:0005743~mitochondrial inner membrane	35	SLC25A1, SLC25A3, NDUFA13, MTCH2, STOML2, SHMT2, MRPS12, ATP5A1, MGST1, PHB, ATP5O, PHB2, HSPD1, MRPL11, ATP5B, SAMM50, RPS3, COX2, NDUFV1, TRAP1, MDH2, IMMT, MRPS21, ATAD3A, NIPSNAP1, TUFM, HADHB, HADHA, VDAC2, SFXN1, VDAC1, SLC25A5, SLC25A11, SLC25A6, SLC25A13	2.21493	0.0142632
GOTERM_CC_DIRECT	GO:0009986~cell surface	40	HSP90AB1, TFRC, ITGB4, HNRNPU, PCSK9, PLAT, SLC3A2, PHB, PHB2, THBS1, CLU, EGFR, HSPD1, ATP5B, NT5E, SRPX2, PLAU, EPCAM, LMAN2, PDGFC, LIPG, WNT4, PDIA3, HSP90AA1, FGFBP1, ANXA1, KRT4, HSPA5, ANXA2, ANXA4, WNT7A, HLA-A, HSPA2, SULF2, SFRP1, CD109, ITGA6, DSG2, TLN1, EPHA2	2.05964	0.017473
GOTERM_CC_DIRECT	GO:0016324~apical plasma membrane	26	ATP6V1A, HSP90AB1, SLC2A1, AP2A1, SLC3A2, ATP1A1, EGFR, EPCAM, FLOT1, FLOT2, ATP6V1E1, HSP90AA1, ANXA1, CAV1, RDX, FN1, RAB27A, MSN, PIP, GNAS, CD9, DSG1, DSG2, EZR, ATP6V0D1, PFKM	2.49351	0.03002
GOTERM_CC_DIRECT	GO:0071541~eukaryotic translation initiation factor 3 complex, eIF3m	5	EIF3M, EIF3I, EIF3F, EIF3A, EIF3B	19.9344	0.0307928
GOTERM_CC_DIRECT	GO:0030496~midbody	16	HSPA5, ANXA2, RDX, CTNND1, SLC2A1, GNAI3, KIF23, IQGAP1, RHOA, SEPT2, HSP90B1, GNAI2, RACGAP1, RACK1, RAN, ARF6	3.46147	0.0346922

### Sheet: SuppTable 4 HPDE secreted GO
Supplementary Table 4: H6c7 HPDE Gene Ontology (GO) Analysis (CDM and Secreted Proteins)
Protein identifications from the MS analysis of secreted proteins from HPDE cells were submitted to DAVID GO analysis. Significant terms using the GOTERM_CC_DIRECT category are reported. Significance was determined using a cut off of >1 protein per term, with an EASE value < 0.1, a Bonfereoni corrected P value <0.05 and a fold change >2
Catergory	Gene Ontology Term	Count	Genes	Fold Enrichment	Bonferroni corrected P value
GOTERM_CC_DIRECT	GO:0070062~extracellular exosome	594	RNH1, TFRC, COL12A1, SERPINE1, ENO1, ENO2, LIPA, PCMT1, PSMD6, ALCAM, PSMD7, TFG, PSMD2, DPYSL2, NAMPT, PSMD1, VPS35, PRKACA, IAH1, SERPINF1, HDHD2, HSPG2, FLG2, MTAP, MYL6, BCAM, MTHFD1, SPINT1, PSME1, ACOT2, PSME2, HPRT1, PLBD2, TSTA3, CFH, CRABP2, SHMT2, VPS26A, IQGAP1, GNS, ADH5, PRDX3, C3, PRDX2, LDHB, PRDX5, LDHA, PRDX4, HSPH1, FLRT2, PRDX1, SERPINH1, SFN, S100A14, LTA4H, S100A11, JUP, FUCA…	4.46747	9.04792e-290
GOTERM_CC_DIRECT	GO:0005829~cytosol	393	SERPINE2, ENO1, ENO2, PCMT1, PSMD6, PSMD7, TFG, PSMD5, PSMD2, DPYSL2, NAMPT, PSMD1, VPS35, PRKACA, WDR77, MTAP, MYL6, MTHFD1, PSME3, HMBS, PSME1, PSME2, HPRT1, TSTA3, SET, CRABP2, HSPA4L, VPS26A, IQGAP1, ADH5, PRDX3, PRDX2, LDHB, PRDX5, LDHA, PRDX4, HSPH1, PRDX1, SFN, LTA4H, LHPP, JUP, PRDX6, PPP5C, EIF6, FASN, HNRNPD, PPT1, NMT1, GPI, ANXA8L1, ARPC1B, RPLP0, CLTC, ADK, ARHGAP1, PYGL, PFAS, ATIC,…	2.50637	1.45955e-77
GOTERM_CC_DIRECT	GO:0005913~cell-cell adherens junction	94	ITGB1, YWHAE, HSP90AB1, YWHAB, ARHGAP1, OLA1, PARK7, ENO1, BZW2, CRKL, SEPT9, PCMT1, ATIC, SEPT7, CDH3, CAPZB, CDH1, RARS, RUVBL1, RACK1, DAG1, CLIC1, SPTAN1, NUDC, ANXA1, ANXA2, AHSA1, RANGAP1, YWHAZ, SEPT2, EEF1G, PKM, EEF1D, FSCN1, MYH9, PLIN3, ITGA6, TAGLN2, EZR, MAPRE1, TLN1, PFN1, ALDOA, DSC2, VCL, EPHA2, PLEC, MACF1, USO1, CAPG, SLC3A2, IQGAP1, NDRG1, EGFR, CORO1B, FAM129B, PDLIM1, PSMB6, …	6.15264	8.40791e-45
GOTERM_CC_DIRECT	GO:0005615~extracellular space	195	APP, SPARC, SERPINE2, TFRC, COL12A1, SERPINE1, ENO1, ENO2, ACTB, ICAM1, LGALS1, NAMPT, DAG1, B2M, SIL1, ARSA, SERPINF1, ACTN1, KRT2, KRT1, ACTN4, MIF, HSPG2, KRT9, SFRP1, BTD, SPINT1, CD109, EZR, CES2, CFH, LYPD3, C3, PRDX5, PRDX4, FLRT2, FLRT3, PRDX1, SERPINH1, SFN, APOE, S100A11, RDX, FUCA2, FN1, PRDX6, VASN, PPT1, SERPINI1, CALR, PAM, ITM2B, DDR1, GPI, COL18A1, ECM1, TINAGL1, SERPINA1, HEXB, C…	3.06058	8.72397e-45
GOTERM_CC_DIRECT	GO:0031012~extracellular matrix	86	LGALS3BP, COL18A1, EIF4A1, ECM1, TINAGL1, SERPINE2, COL12A1, CLTC, SERPINE1, TNC, HSPB1, LAMC1, CLU, CYR61, EFEMP1, LGALS1, CFL1, TIMP2, RAC1, CTSD, DSP, CCT2, HSP90AA1, ANXA2, MMP1, SERPINF1, TUBB, MMP2, KRT1, BGN, HSPG2, MMP10, SFRP1, MYL6, PKM, COL4A2, PXDN, MYH9, MFGE8, S100A9, GAPDH, MATN2, PLEC, LAMA5, CSTA, LAMA1, RPL12, HTRA1, FBLN1, THBS2, NID1, THBS1, FBLN2, COCH, HSPD1, HSP90B1, ATP5B,…	6.14247	1.26479e-40
GOTERM_CC_DIRECT	GO:0016020~membrane	240	EIF4A1, TFRC, EIF4A3, XYLT2, PREP, ICAM5, ENO1, ACTB, ICAM1, PSMD7, PPP2R1A, PSMD2, DPYSL2, DAG1, CPNE1, PSMD1, PRKACA, B2M, RPS12, KRT2, KRT1, ECH1, HLA-C, P3H1, KRT5, KRT9, MYL6, SPINT1, MTHFD1, PSME3, PSME2, PFN1, EZR, CUTA, DHX9, LDHB, ATP5B, LDHA, HIST1H3A, SNX2, PCBP1, NEU1, APOE, HMOX2, CTSA, TRAP1, XRCC6, JAG1, XRCC5, RCC2, PA2G4, PAICS, PRDX6, EXT2, HIST1H4A, HNRNPK, FASN, FAT1, CALU, PP…	2.30635	5.91851e-35
GOTERM_CC_DIRECT	GO:0005925~focal adhesion	88	ITGB1, YWHAE, YWHAB, ARPC1B, RPLP0, CLTC, GDI2, TNC, HSPB1, RPL10A, ACTB, ICAM1, ALCAM, YWHAQ, PLAU, CDH1, CFL1, CAPN2, DAG1, CAPN1, RAC1, B2M, YWHAG, PDIA3, ACTR3, CAP1, ACTR2, PDCD6IP, ANXA1, ACTN1, ANXA5, ADAM10, ACTN4, REXO2, HSPG2, YWHAZ, PROCR, ADAM17, MYH9, ITGA6, PABPC1, LAP3, EZR, TLN1, PFN1, PPIB, PPIA, CD44, VCL, EPHA2, PLEC, RPL12, IQGAP1, EGFR, CORO1B, HSP90B1, CORO1C, PDLIM1, SDCBP,…	4.7582	3.11979e-32
GOTERM_CC_DIRECT	GO:0005737~cytoplasm	414	RNH1, ENO1, PCMT1, TFG, DPYSL2, NAMPT, EML2, WDR77, FLG2, MTAP, DDX39B, PSME3, HMBS, PSME1, PSME2, HPRT1, TSTA3, SET, CRABP2, SHMT2, HSPA4L, IQGAP1, PRDX3, PRDX2, LDHB, PRDX5, LDHA, HSPH1, FLRT2, FLRT3, PRDX1, SFN, S100A14, LTA4H, S100A11, LHPP, JUP, FUCA1, RDX, PA2G4, PRDX6, GLUD1, PPP5C, HNRNPK, EIF6, FASN, NMT1, PYGB, GPI, TINAGL1, RPLP0, ADK, ARHGAP1, PYGL, PFAS, TUBA1C, RARS, RACK1, SERPINB3…	1.6761	3.59309e-32
GOTERM_CC_DIRECT	GO:0000502~proteasome complex	37	USP14, VCP, PSMD11, PSMD14, PSMD13, HSPB1, PSMA7, PSMB6, PSMB7, PSMD6, PSMB4, PSMD7, PSMB5, PSMB2, PSMD5, PSMB3, PSMD2, PSMB1, PSMD1, RAD23B, PSMB8, PSMB9, PSMA5, PSMA6, PSMC5, PSMA3, PSMC6, PSMA4, PSMC3, PSMA1, PSMC4, PSMA2, PSMC1, PSME3, PSMC2, PSME1, PSME2	13.0373	6.99186e-30
GOTERM_CC_DIRECT	GO:0043209~myelin sheath	53	GPI, WDR1, GDI1, CLTC, GDI2, ENO2, ACTB, TUBA1B, ACTR1A, CA2, DPYSL2, YWHAG, CCT3, PDIA3, CCT2, HSP90AA1, PDCD6IP, PGAM1, MIF, SEPT2, PKM, TCP1, ATP6V1B2, FSCN1, EZR, TKT, DLD, ATP6V1A, VCP, NDRG1, HSPD1, NME1-NME2, PRDX3, STIP1, LDHB, ATP5B, PRDX1, CKB, CCT5, HSPA9, HSPA8, MDH1, HSPA5, MDH2, RDX, GOT2, MSN, TUBB4B, SOD2, SOD1, ALB, GNB1, CNTN1	7.37172	2.98917e-28
GOTERM_CC_DIRECT	GO:0043202~lysosomal lumen	40	ASAH1, IDUA, HEXB, HEXA, GBA, CTSV, GNS, SGSH, GM2A, NAGLU, CTSL, GPC1, SMPD1, LAMP2, NEU1, IDS, CTSF, GUSB, CTSD, TXNDC5, CTSA, ARSA, HSPA8, MANBA, HSP90AA1, FUCA1, GAA, RNASET2, BGN, HSPG2, GALC, GALNS, MAN2B2, GLB1, PPT1, TPP1, AGRN, GLA, PLBD2, LGMN	9.94896	1.63952e-26
GOTERM_CC_DIRECT	GO:0042470~melanosome	37	ITGB1, YWHAE, HSP90AB1, AHCY, TFRC, YWHAB, CLTC, CAPG, SLC3A2, HSP90B1, SDCBP, LAMP1, PRDX1, RAC1, CTSD, CCT4, RAB2A, PDIA3, HSPA8, HSP90AA1, PDCD6IP, HSPA5, ANXA2, SERPINF1, GGH, NAP1L1, PDIA6, YWHAZ, PDIA4, FASN, ATP6V1B2, ERP29, CALU, TPP1, P4HB, PPIB, RAN	7.74492	8.84094e-20
GOTERM_CC_DIRECT	GO:0005764~lysosome	48	ASAH1, TINAGL1, CPQ, CTSZ, PCSK9, PRCP, CTSV, LIPA, GNS, SGSH, CLN5, CST3, DPP7, LAMP1, NAGLU, CTSL, SMPD1, LAMP2, NEU1, CAPN2, CTSH, ACP5, CTSF, AGA, CAPN1, SIAE, CTBS, CTSD, LDLR, CTSC, CTSA, ARSA, USP5, GOT1, GAA, RNASET2, GGH, NAGA, PRDX6, ASS1, SOD1, GALC, PLA2G15, NPC2, PPT1, TPP1, GLA, LGMN	4.49024	2.40823e-15
GOTERM_CC_DIRECT	GO:0005788~endoplasmic reticulum lumen	42	COL17A1, ERO1A, FKBP10, COL18A1, SERPINA1, PRKCSH, COL12A1, CTSZ, THBS1, HSP90B1, MYDGF, SERPINH1, SIL1, UGGT1, B2M, CTSC, TXNDC5, PDIA3, ARSA, ERAP2, HSPA5, RNASET2, ERAP1, P3H1, TOR1B, PDIA6, SUMF2, PDIA4, MINPP1, ERP44, RCN1, COL4A2, P4HA1, COL7A1, DNAJB11, ERP29, HYOU1, P4HB, CALR, PPIB, GAS6, CES2	4.62471	1.40776e-13
GOTERM_CC_DIRECT	GO:0005839~proteasome core complex	16	PSMB8, PSMA7, PSMB9, PSMA5, PSMB6, PSMA6, PSMB7, PSMA3, PSMB4, PSMA4, PSMB5, PSMA1, PSMB2, PSMA2, PSMB3, PSMB1	16.1078	2.81553e-13
GOTERM_CC_DIRECT	GO:0005604~basement membrane	26	COL17A1, LAMA5, COL18A1, SPARC, LAMA1, LAMA3, TNC, FBLN1, LAMC1, NID1, THBS2, CST3, DAG1, TIMP1, ANXA2, LAMB2, SERPINF1, LAMB1, RPSA, HSPG2, FRAS1, COL7A1, VWA1, ITGA6, TGFBI, MATN2	6.95797	7.1092e-12
GOTERM_CC_DIRECT	GO:1903561~extracellular vesicle	21	CBR1, PDCD6IP, SERPINE2, TFRC, COL12A1, CLTC, TUBB4B, FBLN2, LFNG, SDCBP, PCMT1, PKM, GNB1, CD9, MGAT1, CTSF, MAN1B1, APOE, MFGE8, SPTAN1, VCL	8.87944	1.92864e-11
GOTERM_CC_DIRECT	GO:0022624~proteasome accessory complex	13	PSMD11, PSMD14, PSMD13, PSMD6, PSMC5, PSMC6, PSMC3, PSMC4, PSMD5, PSMC1, PSMD2, PSMC2, PSMD1	16.1671	3.61936e-10
GOTERM_CC_DIRECT	GO:0009986~cell surface	66	ITGB1, APP, CLIC4, SPARC, HSP90AB1, TFRC, CLSTN3, ITGB4, CLSTN1, PCSK9, PTPRK, HMGB1, MSLN, CLU, AREG, ICAM1, LGALS1, PLAU, C1QBP, TIMP2, PTGFRN, PDIA3, HSP90AA1, FGFBP1, ANXA1, ANXA2, ANXA4, BGN, HLA-C, ADAM10, MIF, PDIA4, PROCR, SFRP1, ADAM17, CD109, ERP29, DSG2, ITGA6, TLN1, MET, CD44, EPHA2, LTF, USP14, SLC3A2, THBS1, EGFR, HSPD1, ATP5B, SRPX2, LMAN2, LDLR, HSPA5, NRDC, GOT2, L1CAM, IGF2R, VA…	2.57443	2.70558e-09
GOTERM_CC_DIRECT	GO:0030529~intracellular ribonucleoprotein complex	30	DHX9, MVP, RPLP0, EIF4A3, HNRNPR, YBX1, IQGAP1, TROVE2, ACTB, SYNCRIP, XPO1, PCBP1, RPS3, HNRNPA1, HSPA8, NPM1, SSB, PABPC4, ACTN4, PA2G4, EEF2, ILF2, HNRNPAB, ILF3, HNRNPK, NCL, HNRNPA2B1, HNRNPD, PABPC1, GAPDH	4.66357	3.88064e-09
GOTERM_CC_DIRECT	GO:0015629~actin cytoskeleton	35	CLIC4, ARPC1B, TARS, IQGAP1, CORO1B, FAM129B, CORO1C, SEPT9, SEPT7, CAPZB, CDH1, PSMB3, CFL1, CTNNA1, FLNA, FLNB, PGM1, ACTR3, ACTR2, GSN, JUP, ACTN4, SEPT2, ADAM17, ARPC2, ARPC3, CAPZA1, CAPZA2, FSCN1, NMT1, MYH9, EZR, ALDOA, CRK, VCL	3.39428	5.03697e-07
GOTERM_CC_DIRECT	GO:0048471~perinuclear region of cytoplasm	66	EIF4A2, ITGB1, APP, CLIC4, TFRC, YWHAB, ARHGAP1, AKR1B1, PCSK9, LAMC2, PARK7, CLU, SEPT9, AIFM1, LAMP1, CDH1, RACK1, CLIC1, HSP90AA1, ANXA2, ANXA4, SERPINF1, ACTN4, SEPT2, S100A6, EZR, PPIB, FKBP4, GAPDH, PAFAH1B1, VCP, SET, ANP32A, MVP, USO1, NDRG1, EGFR, PPM1F, CORO1B, HSP90B1, CLN5, NME1-NME2, CST3, PRDX5, LMNA, FLNA, S100A14, TSNAX, GALNT2, STAT1, MX1, MSN, LAMB1, INHBA, TPD52L2, IGF2R, KRT18…	2.24693	9.03084e-07
GOTERM_CC_DIRECT	GO:0005759~mitochondrial matrix	43	FH, OAT, ECHS1, HIBADH, SHMT2, ECI1, PARK7, CCAR2, HSPD1, ACAT1, PRDX3, ATP5B, PRDX5, GRPEL1, ALDH2, ALDH1B1, OXCT1, C1QBP, RPS3, HADH, HIBCH, TRAP1, ADPRHL2, MDH2, GOT2, GSR, HSPE1, REXO2, SOD2, MUT, SOD1, CS, GLUD1, BTD, KARS, PPA2, LACTB2, ACOT2, GARS, SSBP1, DLD, ALDH7A1, BCAT2	2.78008	2.42894e-06
GOTERM_CC_DIRECT	GO:0008540~proteasome regulatory particle, base subcomplex	9	PSMC5, PSMC6, PSMC3, PSMC4, PSMD5, PSMC1, PSMD2, PSMC2, PSMD1	15.8561	6.37194e-06
GOTERM_CC_DIRECT	GO:0005832~chaperonin-containing T-complex	8	CCT3, CCT6A, CCT2, TCP1, CCT8, CCT7, CCT5, CCT4	18.7925	1.0775e-05
GOTERM_CC_DIRECT	GO:0005578~proteinaceous extracellular matrix	35	COL17A1, LGALS3BP, COL18A1, ECM1, SERPINA1, SPARC, LAMA1, FBLN1, OLFML2A, FBLN2, COCH, CYR61, EFEMP1, LGALS1, FLRT2, PTPRZ1, FLRT3, GPC1, TIMP2, PI3, TIMP1, MMP1, MMP2, MAMDC2, FN1, BGN, P3H1, MMP9, MMP10, SFRP1, BMP1, PXDN, TGFBI, CALR, MATN2	2.76102	0.000100035
GOTERM_CC_DIRECT	GO:0031093~platelet alpha granule lumen	15	APP, SERPINA1, SPARC, ACTN1, PROS1, SERPINE1, FN1, ACTN4, CLU, THBS1, ALB, QSOX1, TIMP1, ALDOA, GAS6	5.76587	0.000112297
GOTERM_CC_DIRECT	GO:0019773~proteasome core complex, alpha-subunit complex	7	PSMA5, PSMA6, PSMA3, PSMA4, PSMA1, PSMA2, PSMA7	18.4988	0.000178851
GOTERM_CC_DIRECT	GO:0005911~cell-cell junction	26	COL17A1, APP, CLIC4, TENM2, WDR1, PTPRK, IQGAP1, FLRT2, FLRT3, CTNNA1, FLNA, PCDH1, ACTR3, JUP, ANXA2, ACTN1, ACTN4, PPP1CA, ADAM17, FAT1, FSCN1, CTNNB1, DSG2, TLN1, VCL, DSC3	3.19581	0.000345876
GOTERM_CC_DIRECT	GO:0031982~vesicle	22	SERPINB3, ANXA1, DCTN2, ANXA2, GSTP1, GDI2, MSN, VPS26A, MIF, CORO1C, CST3, TUBA1C, MYL6, DPP7, PKM, CFL1, TAGLN2, CALM1, EZR, TKT, GAPDH, CLIC1	3.6337	0.000366556
GOTERM_CC_DIRECT	GO:0002199~zona pellucida receptor complex	7	CCT3, CCT2, TCP1, CCT8, CCT7, CCT5, CCT4	16.4434	0.00051492
GOTERM_CC_DIRECT	GO:0005623~cell	19	PDIA3, NXN, TXNRD1, PRDX6, PDIA4, HK1, PRDX2, PRDX4, AIFM1, PRDX1, FTH1, LCN2, QSOX1, ACO1, P4HB, APOE, VCL, FTL, TXNDC5	4.01689	0.000577611
GOTERM_CC_DIRECT	GO:0031597~cytosolic proteasome complex	7	PSMC5, PSMC6, PSMD14, PSMC3, PSMC4, PSMC1, PSMC2	14.7991	0.0012352
GOTERM_CC_DIRECT	GO:0072562~blood microparticle	23	LGALS3BP, HSPA8, GSN, CFH, C1S, TFRC, C1R, PROS1, KRT1, FN1, MSN, CLU, YWHAZ, ACTB, C3, SDCBP, PSMC5, DNPEP, ALB, APOE, PFN1, CLIC1, HSPA1B	3.19905	0.0017569
GOTERM_CC_DIRECT	GO:0034663~endoplasmic reticulum chaperone complex	7	HSPA5, DNAJB11, HYOU1, P4HB, PPIB, PDIA6, HSP90B1	13.4537	0.0026067
GOTERM_CC_DIRECT	GO:0005838~proteasome regulatory particle	7	PSMD6, PSMC5, PSMD7, PSMD13, PSMC1, PSMD2, PSMD1	13.4537	0.0026067
GOTERM_CC_DIRECT	GO:0071944~cell periphery	11	NME1-NME2, PPP5C, KRT18, KRT17, KRT14, RDX, CTNNB1, MSN, EZR, NID1, CORO1B	5.963	0.006053
GOTERM_CC_DIRECT	GO:0031595~nuclear proteasome complex	6	PSMC5, PSMC6, PSMC3, PSMC4, PSMC1, PSMC2	15.8561	0.00730622
GOTERM_CC_DIRECT	GO:0043234~protein complex	40	SET, CAB39, GDI1, CLSTN3, YWHAB, CLTC, IQGAP1, CLU, PPM1F, ACTB, HSPD1, STIP1, HIST1H3A, SNX2, YWHAQ, RBBP4, DPYSL2, MAPK1, SPTBN1, HSP90AA1, ANXA1, TUBB, ACTL6A, CAD, GOT2, ACTN4, SERPINB6, SOD1, PPP5C, HIST1H4A, NASP, DDX39B, ALB, UBE2N, MYH9, CTNNB1, UBE2V1, FKBP4, VCL, LTF	2.05258	0.0191258
GOTERM_CC_DIRECT	GO:0005856~cytoskeleton	37	MACF1, MVP, HSPB1, GPHN, ACTB, PDLIM1, SDCBP, PNP, CAPZB, ARHGDIA, DPYSL2, DAG1, COTL1, PACSIN2, MAPK1, FLNC, CCT3, DSP, JUP, TPM3, TUBB, KRT1, RDX, MSN, KRT77, TUBB4B, ACTBL2, KRT16, CAPZA1, FSCN1, ALDOC, EZR, PFN1, S100A9, S100A8, VCL, PLEC	2.10845	0.0227546
GOTERM_CC_DIRECT	GO:0071682~endocytic vesicle lumen	7	HSP90AA1, SPARC, HSPH1, HYOU1, CALR, APOE, HSP90B1	9.24942	0.0362199
GOTERM_CC_DIRECT	GO:0005793~endoplasmic reticulum-Golgi intermediate compartment	13	HSPA5, COPB1, FN1, HMGB1, PDIA6, MYDGF, ERP44, LMAN2, SERPINH1, NUCB1, P4HB, UGGT1, NUCB2	4.04176	0.0449324
